# Influenza infection recruits distinct waves of regulatory T cells to the lung that limit lung resident IgA+ B cells

**DOI:** 10.1101/2022.09.19.508325

**Authors:** Louisa E. Sjaastad, David L. Owen, Sookyong Joo, Todd P. Knutson, Christine H. O’Connor, Braedan McCluskey, Rebecca S. LaRue, Ryan A. Langlois, Michael A. Farrar

## Abstract

The role of regulatory T cells (Tregs) in limiting responses to pathogens in tissues remains poorly described. We used scRNA-Seq and a newly generated *Foxp3*-lineage reporter line (*Foxp3-iDTR* mice) to track Tregs in the lungs and peripheral blood following infection with influenza virus. Few Tregs of any type were found in the lung at steady-state. Following influenza infection Tregs expressing a strong interferon-stimulated gene signature (ISG-Tregs) appeared by day 3, peaked by day 7, and largely disappeared by day 21 post-infection. A second diverse wave of tissue-repair-like Tregs (TR-Tregs) appeared by day 10 and were maintained through day 21 post-infection. These two distinct Treg subsets had different gene expression patterns and distinct TCR repertoires. To establish the role of Tregs during influenza infection, we acutely ablated Tregs at day 6 post-infection; this resulted in a significant increase in IgA+ B cells in the lung. To determine whether distinct Tregs subsets could also be observed in response to respiratory viral infections in humans we analyzed scRNA-Seq datasets of patients with COVID-19. Peripheral blood from healthy human volunteers had multiple Treg subsets defined by unique gene expression patterns, but few ISG-Tregs. In contrast, two distinct Tregs subsets were expanded in COVID-19 patients - ISG-Tregs and IL32 expressing Tregs (16-fold and 2-fold increased, respectively). ISG-Tregs were present at significantly higher levels in patients with mild versus severe COVID-19, while IL32 expressing Tregs showed the opposite pattern. Thus, the Treg response to respiratory viruses in humans is also diverse and correlates with disease outcome.
