## Supplemental table 2 for "Influenza infection recruits distinct waves of regulatory T cells to the lung that limit lung resident IgA+ B cells"

### Sheet: COVID-19 single cell
p_val	avg_log2FC	pct.1	pct.2	p_val_adj	cluster	gene
5.21572e-151	0.740321	0.997	0.962	1.04314e-147	0	IL32
3.55633e-149	0.304979	0.863	0.679	7.11266e-146	0	HLA-DQA1
1.93731e-145	0.287842	0.915	0.799	3.87463e-142	0	FUT7
8.96036e-138	0.457404	0.882	0.76	1.79207e-134	0	CCR10
6.10921e-117	0.647087	0.999	0.968	1.22184e-113	0	S100A4
1.86928e-102	0.381091	0.927	0.898	3.73857e-99	0	LAT
2.51352e-93	0.470543	0.948	0.855	5.02704e-90	0	HLA-DRB1
1.51651e-92	0.787367	0.995	0.949	3.03302e-89	0	ACTG1
1.9608e-88	0.329285	0.807	0.641	3.92159e-85	0	PTTG1
2.5582e-87	0.527445	0.958	0.902	5.11641e-84	0	HLA-DPB1
3.8319e-87	0.306928	0.801	0.584	7.66379e-84	0	SH2D1A
9.22026e-84	0.69392	0.912	0.862	1.84405e-80	0	LGALS1
8.27937e-81	0.515316	0.995	0.981	1.65587e-77	0	S100A10
1.01667e-78	0.326947	0.804	0.467	2.03334e-75	0	CTLA4
1.87357e-78	-0.292726	0.861	0.705	3.74714e-75	0	IFIT1
8.20708e-74	0.363344	0.791	0.572	1.64142e-70	0	YWHAH
1.53353e-71	0.256496	0.929	0.915	3.06706e-68	0	PPIB
1.92256e-71	0.265154	0.91	0.864	3.84511e-68	0	TXN
4.41901e-71	0.438044	0.923	0.77	8.83802e-68	0	ANXA2
1.37597e-67	-0.269725	0.615	0.735	2.75194e-64	0	MARCKSL1
2.72802e-66	0.503831	0.995	0.989	5.45605e-63	0	GAPDH
1.06654e-65	0.317379	0.897	0.841	2.13308e-62	0	CCR4
2.12151e-65	0.447505	0.819	0.759	4.24303e-62	0	HIST1H1C
3.71162e-65	0.373733	0.805	0.752	7.42324e-62	0	TNFRSF18
1.96652e-64	0.458644	0.961	0.848	3.93304e-61	0	COTL1
2.2463e-63	0.408074	0.846	0.806	4.49261e-60	0	C12orf75
1.06593e-58	0.3084	0.854	0.66	2.13187e-55	0	GOLGB1
2.92404e-58	0.379666	1	0.997	5.84808e-55	0	ACTB
2.23477e-57	0.342881	0.859	0.861	4.46955e-54	0	CORO1B
1.26196e-56	0.360214	0.939	0.867	2.52391e-53	0	LMNA
1.33394e-56	0.301329	0.922	0.878	2.66789e-53	0	RGS1
7.077e-53	0.352908	0.931	0.85	1.4154e-49	0	RGS10
8.20956e-52	0.258206	0.647	0.421	1.64191e-48	0	CD82
3.42307e-49	0.259081	0.835	0.721	6.84614e-46	0	ANXA5
2.25825e-48	0.337841	0.892	0.796	4.5165e-45	0	HLA-DPA1
3.10926e-47	0.256196	0.931	0.873	6.21852e-44	0	PDIA6
5.38123e-47	0.320907	0.728	0.476	1.07625e-43	0	TBC1D4
5.45109e-46	0.381816	0.958	0.928	1.09022e-42	0	ITGB1
1.13526e-44	0.373613	0.935	0.758	2.27052e-41	0	CD74
1.14634e-44	0.303888	0.894	0.804	2.29269e-41	0	HLA-DRA
1.46582e-44	0.388512	0.723	0.497	2.93165e-41	0	GBP2
3.25166e-44	0.334186	0.944	0.945	6.50333e-41	0	CD27
3.78409e-40	0.380849	0.999	0.992	7.56818e-37	0	VIM
4.30449e-40	0.309043	0.787	0.644	8.60897e-37	0	CCDC141
2.63442e-39	0.282665	1	0.993	5.26885e-36	0	S100A6
3.39857e-39	0.302492	0.757	0.604	6.79714e-36	0	ALOX5AP
2.24338e-38	0.385074	0.705	0.528	4.48676e-35	0	TPM4
4.12031e-38	0.380613	0.824	0.829	8.24062e-35	0	PMAIP1
1.23033e-37	0.375359	0.719	0.724	2.46067e-34	0	C15orf53
8.64686e-37	-0.264942	0.498	0.274	1.72937e-33	0	LYN
9.3831e-36	-0.337392	0.721	0.754	1.87662e-32	0	C1orf162
7.94685e-34	-0.835278	0.61	0.731	1.58937e-30	0	IFI44L
5.05038e-33	0.421841	0.806	0.818	1.01008e-29	0	LGALS3
1.36169e-31	-0.367644	0.324	0.438	2.72337e-28	0	FCN1
5.78663e-31	0.400459	0.64	0.528	1.15733e-27	0	HLA-DRB5
8.18015e-29	-0.352041	0.705	0.765	1.63603e-25	0	NKG7
2.45548e-28	-0.298091	0.756	0.85	4.91095e-25	0	NOSIP
7.23218e-28	0.253195	0.854	0.804	1.44644e-24	0	CTSA
7.93986e-26	-0.27974	0.456	0.589	1.58797e-22	0	XBP1
1.46957e-25	0.430682	0.502	0.273	2.93913e-22	0	MAF
1.82902e-24	0.253083	0.678	0.555	3.65803e-21	0	PHACTR2
3.45744e-24	0.2937	0.818	0.708	6.91487e-21	0	LIMS1
2.86503e-23	0.252659	0.986	0.932	5.73005e-20	0	TRAC
5.77399e-23	0.402772	0.783	0.802	1.1548e-19	0	TNFRSF4
1.52796e-22	-0.444512	0.468	0.591	3.05591e-19	0	NFKBIZ
1.65886e-21	-0.261486	0.45	0.293	3.31772e-18	0	AOAH
1.9993e-21	0.252465	0.866	0.844	3.99861e-18	0	VAMP5
2.83319e-21	-0.25836	0.503	0.319	5.66637e-18	0	DPYD
3.22587e-21	-0.308116	0.91	0.866	6.45174e-18	0	TRAT1
5.81245e-20	-0.436333	0.867	0.862	1.16249e-16	0	ISG15
2.02341e-19	0.260128	0.647	0.669	4.04682e-16	0	EVA1B
2.39859e-18	0.323979	0.918	0.832	4.79718e-15	0	TRBC2
3.51342e-18	-0.26889	0.657	0.767	7.02685e-15	0	MYADM
6.99711e-17	0.286419	0.624	0.572	1.39942e-13	0	FANK1
2.95765e-16	-0.253784	0.51	0.57	5.91529e-13	0	VEGFB
2.96202e-16	0.284899	0.703	0.693	5.92404e-13	0	CD70
1.55381e-15	-0.548447	0.671	0.713	3.10762e-12	0	INPP4B
1.27484e-14	-0.342779	0.692	0.483	2.54968e-11	0	CD96
1.99688e-14	-0.490986	0.84	0.937	3.99376e-11	0	NFKBIA
3.0164e-14	0.294512	0.635	0.569	6.0328e-11	0	DUSP4
4.07536e-13	-0.497857	0.636	0.693	8.15073e-10	0	CCL5
5.24124e-12	0.478191	0.392	0.472	1.04825e-08	0	KLRB1
7.38493e-12	-0.416417	0.798	0.879	1.47699e-08	0	PIK3IP1
8.63133e-11	-0.417409	0.963	0.967	1.72627e-07	0	FOSB
4.63995e-10	-0.473842	0.704	0.744	9.27989e-07	0	MX1
7.16841e-10	-0.411046	0.99	0.994	1.43368e-06	0	JUNB
4.17154e-09	-0.333597	0.775	0.66	8.34307e-06	0	RGCC
1.15891e-08	-0.276944	0.375	0.431	2.31782e-05	0	IRS2
3.50358e-08	-0.331807	0.612	0.646	7.00716e-05	0	TSPYL2
4.40533e-08	-0.251602	0.614	0.619	8.81066e-05	0	RSAD2
2.61244e-07	-0.380074	0.434	0.493	0.000522487	0	SESN3
3.77465e-07	-0.363815	0.754	0.739	0.00075493	0	ZBTB20
8.5235e-07	-0.554249	0.982	0.994	0.0017047	0	JUN
6.21851e-06	-0.422192	0.781	0.755	0.012437	0	GNLY
9.67704e-06	0.27784	0.564	0.707	0.0193541	0	GADD45A
1.7796e-05	-0.427733	0.829	0.845	0.035592	0	IL7R
2.66099e-05	-0.321236	0.993	0.994	0.0532198	0	RPS26
3.00881e-05	-0.289239	0.619	0.61	0.0601762	0	RTKN2
5.82111e-05	-0.255209	0.923	0.884	0.116422	0	ANXA1
0.000166064	-0.303943	0.536	0.551	0.332128	0	EIF2AK2
0.000171562	-0.435498	0.623	0.607	0.343124	0	CCR7
0.000185192	0.253851	0.793	0.832	0.370384	0	HIST1H1D
0.000218769	-0.25548	0.602	0.61	0.437537	0	FKBP5
0.00113837	-0.631396	0.458	0.384	1	0	S100A8
0.00148065	-0.266411	0.5	0.41	1	0	FCHSD2
0.00262306	-0.319127	0.948	0.913	1	0	XIST
0.00319675	-0.271206	0.776	0.744	1	0	SELL
0.00433637	-0.548451	0.705	0.685	1	0	IFIT3
0.00443385	-0.331656	0.978	0.973	1	0	IER2
0.00679143	-0.550611	0.523	0.469	1	0	S100A9
0.00760467	-0.353885	0.463	0.385	1	0	MX2
0.00872759	-0.275737	0.607	0.648	1	0	SOCS3
3.91858e-271	0.325292	0.15	0.483	7.83715e-268	1	ARHGAP26
1.63789e-233	0.316818	0.096	0.374	3.27579e-230	1	C5AR1
2.79158e-169	0.366234	0.179	0.42	5.58316e-166	1	SPI1
3.77404e-163	0.272125	0.145	0.272	7.54807e-160	1	PLCB1
9.77981e-160	0.367413	0.069	0.345	1.95596e-156	1	SLC8A1
1.38364e-155	0.405935	0.123	0.201	2.76729e-152	1	CSF3R
3.98052e-147	0.463228	0.179	0.426	7.96103e-144	1	LYN
2.53299e-143	0.255625	0.127	0.261	5.06597e-140	1	CD36
4.46413e-143	-0.275422	0.273	0.62	8.92827e-140	1	IFITM1
5.77702e-132	0.251776	0.251	0.497	1.1554e-128	1	TBXAS1
1.04793e-118	0.392867	0.152	0.324	2.09585e-115	1	FNDC3B
2.24386e-116	-0.339966	0.337	0.566	4.48772e-113	1	NT5C3A
1.20474e-114	0.344721	0.615	0.24	2.40947e-111	1	S100A12
2.65481e-106	0.289857	0.857	0.587	5.30961e-103	1	PAK1
1.07877e-100	0.760203	0.166	0.283	2.15753e-97	1	VCAN
1.88917e-95	0.259037	0.792	0.428	3.77833e-92	1	ANKRD28
1.25895e-76	0.296252	0.311	0.476	2.51791e-73	1	JARID2
1.31883e-75	-0.405069	0.998	0.869	2.63766e-72	1	LAT
1.97608e-75	-0.385333	0.927	0.879	3.95217e-72	1	RGS1
7.18645e-75	0.266181	0.253	0.383	1.43729e-71	1	MEGF9
6.14629e-69	0.250836	0.311	0.477	1.22926e-65	1	TIAM1
2.84403e-63	-0.419155	0.981	0.867	5.68807e-60	1	LY6E
7.24251e-59	0.71427	0.277	0.428	1.4485e-55	1	DPYD
3.11101e-56	0.250938	0.3	0.46	6.22203e-53	1	EAF1
6.12631e-56	0.350786	0.249	0.371	1.22526e-52	1	FGR
5.3511e-55	0.501966	0.264	0.383	1.07022e-51	1	AOAH
3.38957e-54	0.309744	0.207	0.207	6.77914e-51	1	BACH2
2.28388e-53	0.500156	0.377	0.632	4.56777e-50	1	CD96
9.50248e-53	-0.58493	0.932	0.979	1.9005e-49	1	ACTG1
1.95633e-52	-0.287598	0.999	0.974	3.91265e-49	1	DUSP1
2.4044e-48	0.302685	0.32	0.429	4.80879e-45	1	FHIT
8.6102e-48	-0.259364	0.869	0.895	1.72204e-44	1	COTL1
9.40903e-46	0.321691	0.317	0.441	1.88181e-42	1	B4GALT1
2.42904e-45	0.316746	0.276	0.297	4.85809e-42	1	ITGAX
2.76383e-45	0.392427	0.269	0.461	5.52765e-42	1	EIF2AK1
1.72616e-43	-0.288977	0.997	0.965	3.45233e-40	1	IER2
3.10351e-43	0.282815	0.307	0.405	6.20701e-40	1	ZSWIM6
4.65444e-43	0.78003	0.262	0.408	9.30888e-40	1	ZEB2
4.46461e-41	0.301527	0.993	0.741	8.92921e-38	1	NOSIP
1.46517e-40	0.454351	0.549	0.765	2.93033e-37	1	RGCC
1.99199e-40	0.293621	0.666	0.381	3.98398e-37	1	AHR
4.15383e-38	-0.330024	1	0.986	8.30766e-35	1	JUN
5.22101e-38	0.251829	0.371	0.549	1.0442e-34	1	IL6R
1.18106e-37	0.283298	0.668	0.397	2.36211e-34	1	DPYSL2
6.06423e-37	0.397646	0.295	0.341	1.21285e-33	1	CLEC7A
2.63992e-36	0.337949	0.479	0.534	5.27985e-33	1	PLAUR
6.28941e-36	-0.419826	0.943	0.988	1.25788e-32	1	IL32
6.85278e-36	0.312211	0.344	0.422	1.37056e-32	1	ACSL1
3.29473e-35	-0.413508	0.851	0.718	6.58947e-32	1	IFIT1
3.23641e-31	0.336084	0.399	0.609	6.47282e-28	1	ZFP36L1
1.39893e-30	-0.341378	0.794	0.727	2.79787e-27	1	IFI35
4.1843e-30	0.315683	0.321	0.477	8.36859e-27	1	TRIB2
5.76522e-29	0.300782	0.723	0.441	1.15304e-25	1	PLCL1
3.7136e-27	0.491401	0.373	0.569	7.42721e-24	1	ZYX
9.61756e-26	0.419421	0.291	0.385	1.92351e-22	1	IL2RB
3.44159e-25	0.289006	0.359	0.463	6.88317e-22	1	SEL1L3
6.86442e-24	0.600804	0.367	0.412	1.37288e-20	1	RUNX3
4.89497e-21	-0.801987	0.984	0.812	9.78994e-18	1	ISG15
6.07057e-21	0.26011	0.486	0.564	1.21411e-17	1	PELI1
6.28593e-21	0.284241	0.99	0.858	1.25719e-17	1	ANXA1
2.79737e-20	0.35704	0.407	0.456	5.59473e-17	1	FCHSD2
3.31979e-20	0.250873	0.632	0.408	6.63959e-17	1	SKAP2
7.24494e-19	0.386402	0.744	0.547	1.44899e-15	1	CSGALNACT1
3.91959e-18	0.291453	0.364	0.537	7.83919e-15	1	FAM129A
6.37773e-17	0.302349	0.565	0.378	1.27555e-13	1	PFKFB3
1.17527e-15	0.334897	0.477	0.638	2.35054e-12	1	IKZF2
3.82509e-14	0.508433	0.713	0.779	7.65018e-11	1	ATP2B1
7.02386e-14	-0.42527	0.924	0.717	1.40477e-10	1	HIST1H1C
1.55152e-13	0.306779	0.385	0.404	3.10304e-10	1	FCRL3
4.9109e-13	0.265102	0.669	0.493	9.8218e-10	1	RRP12
2.639e-12	0.358613	0.46	0.669	5.27799e-09	1	BCL11B
2.90502e-12	0.51697	0.869	0.69	5.81005e-09	1	ZBTB20
2.97861e-12	0.278149	0.489	0.499	5.95723e-09	1	GRN
4.38185e-12	0.477791	0.749	0.55	8.7637e-09	1	TNIK
1.06048e-10	0.280561	0.529	0.572	2.12095e-07	1	LPAR6
1.30091e-10	0.45826	0.639	0.655	2.60182e-07	1	NAMPT
2.0793e-10	0.934578	0.48	0.577	4.1586e-07	1	LYZ
1.06867e-09	0.366505	0.338	0.377	2.13734e-06	1	CTSB
1.6981e-09	0.40772	0.451	0.289	3.39621e-06	1	MNDA
9.04056e-09	0.444579	0.799	0.655	1.80811e-05	1	INPP4B
1.24929e-08	0.35094	0.332	0.318	2.49859e-05	1	CAMK1D
4.33467e-08	0.271951	0.565	0.552	8.66934e-05	1	AGFG1
4.83774e-08	0.283152	0.567	0.729	9.67547e-05	1	LEF1
5.39835e-08	0.328847	0.398	0.403	0.000107967	1	TYROBP
9.18891e-08	0.287239	0.826	0.835	0.000183778	1	KIF2A
1.74798e-07	0.299598	0.514	0.662	0.000349595	1	BIRC3
2.8609e-07	0.388818	0.408	0.413	0.000572181	1	IRS2
7.89189e-07	-0.286914	0.815	0.635	0.00157838	1	IFI44L
1.36345e-06	-0.352635	0.788	0.65	0.0027269	1	IFIT3
2.28522e-06	0.315066	0.561	0.575	0.00457043	1	H2AFY
2.29558e-06	0.322292	0.46	0.431	0.00459116	1	SLC11A1
3.76801e-06	0.257933	0.687	0.545	0.00753601	1	CCDC88A
7.39066e-06	0.342083	0.974	0.903	0.0147813	1	BTG2
8.03362e-06	0.340503	0.495	0.475	0.0160672	1	SLC25A37
8.29961e-06	0.299454	0.642	0.634	0.0165992	1	POU2F2
8.51697e-06	0.291184	0.894	0.868	0.0170339	1	DNAJB1
1.29861e-05	-0.272924	0.977	0.726	0.0259721	1	CCR10
1.39778e-05	-0.374347	0.838	0.615	0.0279556	1	IFI27
1.77999e-05	0.72967	0.997	0.894	0.0355997	1	XIST
2.60049e-05	0.278146	0.828	0.847	0.0520098	1	CALR
2.65496e-05	0.449585	0.552	0.651	0.0530993	1	MAL
4.86249e-05	0.256343	0.546	0.642	0.0972499	1	RTKN2
5.63484e-05	0.578091	0.441	0.564	0.112697	1	PSAP
6.12874e-05	-0.603699	0.986	0.825	0.122575	1	MTRNR2L8
0.000125073	1.37243	0.455	0.399	0.250147	1	HBA2
0.000178056	0.406252	0.582	0.675	0.356111	1	PAG1
0.000244386	0.330619	0.578	0.78	0.488772	1	MCL1
0.000250423	0.363115	0.81	0.647	0.500847	1	TTN
0.000431766	0.27445	0.354	0.329	0.863533	1	MIAT
0.000937271	0.256068	0.834	0.683	1	1	MYADM
0.0010461	0.298075	0.548	0.407	1	1	SNX9
0.00105985	0.885647	0.504	0.481	1	1	S100A9
0.00142095	0.390687	0.645	0.507	1	1	NFKBIZ
0.00335175	0.377524	0.994	0.939	1	1	NEAT1
0.00496783	0.307801	0.546	0.517	1	1	NCOA3
0.00536554	0.433285	0.968	0.803	1	1	VMP1
0.00744785	0.483986	0.995	0.829	1	1	IGKC
0.00872961	0.284887	0.858	0.765	1	1	RORA
5.88594e-186	-0.657244	0.449	0.919	1.17719e-182	2	IGLC2
1.01433e-172	-0.635651	0.447	0.893	2.02866e-169	2	IGLC3
1.06415e-167	-1.30325	0.482	0.946	2.1283e-164	2	IGKC
6.85394e-164	1.42091	0.996	0.989	1.37079e-160	2	JUN
1.02148e-148	-0.544441	0.331	0.853	2.04296e-145	2	IGHA1
9.3296e-132	-0.432023	0.356	0.862	1.86592e-128	2	IGHM
2.19834e-123	0.25257	0.244	0.874	4.39668e-120	2	IER5L
1.73659e-119	1.05358	0.97	0.983	3.47318e-116	2	DUSP1
3.48341e-117	-0.366367	0.298	0.835	6.96683e-114	2	IFIT1
8.32402e-117	1.09711	0.992	0.993	1.6648e-113	2	JUNB
3.51304e-115	1.22862	0.937	0.981	7.02608e-112	2	IER2
7.41894e-101	-0.486654	0.527	0.916	1.48379e-97	2	CCR4
5.9808e-98	0.774456	0.906	0.976	1.19616e-94	2	FOSB
5.36465e-95	-0.452747	0.356	0.885	1.07293e-91	2	IRF7
7.77689e-95	0.806797	0.978	0.988	1.55538e-91	2	FOS
4.28795e-90	0.258613	0.41	0.889	8.5759e-87	2	TNF
4.14727e-85	-0.574284	0.283	0.749	8.29453e-82	2	IFI27
1.27962e-79	-0.454077	0.278	0.242	2.55925e-76	2	VCAN
9.39043e-74	-0.286862	0.302	0.267	1.87809e-70	2	FNDC3B
3.08987e-73	-0.337546	0.391	0.803	6.17974e-70	2	NKG7
1.80548e-71	-0.352286	0.334	0.845	3.61096e-68	2	LAP3
4.27458e-64	-0.273063	0.293	0.27	8.54917e-61	2	BCL2L11
3.4755e-62	-0.258823	0.142	0.217	6.95101e-59	2	BACH2
1.37486e-61	-0.427755	0.353	0.81	2.74972e-58	2	TXK
2.92601e-59	-0.263304	0.491	0.933	5.85203e-56	2	TNFSF10
3.33497e-59	-0.280328	0.264	0.749	6.66994e-56	2	MDM2
2.3883e-58	-0.516573	0.553	0.884	4.7766e-55	2	HIST1H1E
4.22196e-57	-0.354086	0.398	0.843	8.44392e-54	2	HIST1H1C
1.19141e-54	-0.937735	0.371	0.79	2.38282e-51	2	MX1
8.16724e-51	-0.463659	0.561	0.862	1.63345e-47	2	HIST1H1D
9.56264e-49	-0.478459	0.461	0.914	1.91253e-45	2	CDC14A
5.91724e-48	-0.300525	0.16	0.267	1.18345e-44	2	TP53INP1
7.75666e-48	0.900357	0.874	0.908	1.55133e-44	2	NFKBIA
1.8309e-45	-0.589454	0.354	0.748	3.6618e-42	2	IFIT3
6.96997e-45	-0.310269	0.373	0.751	1.39399e-41	2	CD70
6.11519e-42	-0.357676	0.464	0.925	1.22304e-38	2	FERMT3
1.16694e-41	-0.298015	0.39	0.768	2.33389e-38	2	FRMD4B
2.2834e-41	-0.864337	0.432	0.732	4.56679e-38	2	IFI44L
2.51689e-41	-0.476378	0.59	0.944	5.03378e-38	2	PDIA6
1.23446e-40	-0.472093	0.339	0.728	2.46891e-37	2	CCL5
4.33615e-40	-1.00688	0.505	0.924	8.6723e-37	2	ISG15
8.58499e-40	-0.327987	0.38	0.764	1.717e-36	2	PRF1
1.4717e-38	0.488263	0.368	0.851	2.94339e-35	2	ID3
4.87009e-38	-0.265736	0.352	0.694	9.74019e-35	2	RRBP1
2.33448e-37	-0.316523	0.35	0.347	4.66896e-34	2	AOAH
1.31397e-35	0.559698	0.918	0.982	2.62793e-32	2	PPP1R15A
1.78989e-35	-0.519214	0.479	0.812	3.57978e-32	2	GNLY
8.63848e-34	0.2515	0.506	0.897	1.7277e-30	2	NEU1
2.05124e-33	0.425369	0.364	0.821	4.10248e-30	2	NR4A1
3.6782e-32	-0.512663	0.346	0.352	7.3564e-29	2	PARP9
1.21422e-30	-0.355826	0.295	0.351	2.42844e-27	2	MEGF9
1.76293e-29	-0.585934	0.512	0.889	3.52585e-26	2	HLA-DRA
3.81112e-29	-0.275082	0.416	0.777	7.62223e-26	2	TRABD2A
5.18199e-29	-0.943868	0.395	0.746	1.0364e-25	2	TTN
1.07383e-28	0.559819	0.83	0.847	2.14767e-25	2	ZFP36
5.98332e-28	0.441855	0.35	0.801	1.19666e-24	2	EGR1
2.68386e-27	-0.299239	0.334	0.713	5.36772e-24	2	SH2D1A
1.76228e-26	-0.324785	0.256	0.665	3.52455e-23	2	CTNNB1
2.27623e-26	-0.267583	0.379	0.732	4.55247e-23	2	ITM2C
5.59157e-26	-0.255414	0.324	0.654	1.11831e-22	2	IRF4
1.10704e-25	-0.657355	0.416	0.71	2.21407e-22	2	HERC5
4.49751e-25	-0.379168	0.423	0.795	8.99501e-22	2	SSR3
1.09703e-24	-0.477019	0.482	0.765	2.19406e-21	2	OAS1
1.30917e-24	0.301153	0.379	0.819	2.61834e-21	2	SOCS1
1.3121e-24	-0.290633	0.43	0.408	2.6242e-21	2	PDE3B
4.75915e-24	-0.538777	0.639	0.928	9.51831e-21	2	HLA-DRB1
5.62895e-23	-0.405064	0.272	0.366	1.12579e-19	2	MAF
5.75271e-23	-0.458908	0.302	0.374	1.15054e-19	2	ZEB2
9.46329e-23	-0.383276	0.1	0.302	1.89266e-19	2	B4GALT5
1.49388e-22	-0.270122	0.35	0.422	2.98776e-19	2	EAF1
1.54353e-22	-0.318284	0.33	0.665	3.08705e-19	2	RSAD2
2.34725e-22	-0.398597	0.278	0.361	4.6945e-19	2	ABLIM1
3.29237e-22	0.287375	0.71	0.698	6.58475e-19	2	RGCC
4.16921e-22	-0.296966	0.233	0.345	8.33843e-19	2	LGALS9
7.68579e-22	0.480132	0.446	0.922	1.53716e-18	2	SERTAD1
1.33405e-21	-0.297598	0.462	0.82	2.66809e-18	2	CD6
1.7596e-21	-0.489691	0.39	0.405	3.51919e-18	2	EIF2AK1
4.6698e-21	-0.45189	0.309	0.394	9.3396e-18	2	ARHGAP26
7.88921e-21	0.433152	0.828	0.941	1.57784e-17	2	BTG2
2.17342e-20	-0.890457	0.673	0.967	4.34684e-17	2	XIST
3.30349e-20	-0.351931	0.308	0.409	6.60698e-17	2	TRIB1
3.63196e-20	0.473551	0.814	0.952	7.26393e-17	2	TUBA1A
5.08193e-20	-0.290369	0.293	0.399	1.01639e-16	2	METTL7A
1.09404e-19	-0.258207	0.439	0.795	2.18807e-16	2	ZBTB20
2.77568e-19	-0.388825	0.26	0.373	5.55136e-16	2	IL2RB
1.53138e-18	-0.332814	0.26	0.349	3.06276e-15	2	MIAT
2.01462e-18	-0.353523	0.263	0.609	4.02924e-15	2	DGKH
3.49794e-18	-0.26191	0.376	0.723	6.99588e-15	2	GPR155
4.1818e-18	0.305501	0.9	0.979	8.3636e-15	2	CD69
4.99519e-18	-0.787394	0.829	0.948	9.99038e-15	2	SYNE2
7.46145e-18	-0.344551	0.532	0.878	1.49229e-14	2	SEC11C
1.12531e-17	-0.459189	0.342	0.687	2.25062e-14	2	IL6ST
2.22915e-17	-0.270139	0.364	0.431	4.4583e-14	2	GBP4
3.51871e-16	-0.864794	0.843	0.974	7.03741e-13	2	NEAT1
7.33575e-16	-0.30123	0.395	0.736	1.46715e-12	2	LMAN1
1.28776e-15	-0.286802	0.176	0.358	2.57551e-12	2	IL17RA
1.52511e-15	-0.330868	0.546	0.904	3.05021e-12	2	VMP1
9.30763e-15	-2.04358	0.172	0.559	1.86153e-11	2	HBB
1.42687e-14	-0.428569	0.978	0.973	2.85374e-11	2	IL32
1.69095e-14	-0.721088	0.546	0.795	3.38191e-11	2	ATP2B1
1.96448e-14	-0.752125	0.654	0.943	3.92895e-11	2	LY6E
3.01154e-14	-0.268602	0.382	0.674	6.02309e-11	2	ZBP1
3.06198e-14	-0.603353	0.793	0.812	6.12396e-11	2	SAMHD1
3.25494e-14	-0.670367	0.859	0.961	6.50987e-11	2	CD2
3.3115e-14	-0.500302	0.509	0.763	6.623e-11	2	GOLGB1
3.41799e-14	-0.470001	0.347	0.407	6.83598e-11	2	RUNX3
1.02309e-13	-0.492648	0.897	0.967	2.04618e-10	2	MTRNR2L12
1.59199e-13	0.250877	0.949	0.941	3.18399e-10	2	KLF6
2.77279e-13	-0.260892	0.328	0.44	5.54558e-10	2	MAN1A1
3.01491e-13	0.366619	0.748	0.958	6.02982e-10	2	TUBA1B
4.0072e-13	-0.409768	0.584	0.919	8.0144e-10	2	H1FX
4.68789e-13	-0.459708	0.367	0.682	9.37578e-10	2	POU2F2
5.48906e-13	-0.53745	0.715	0.956	1.09781e-09	2	HLA-DPB1
5.7388e-13	-0.252902	0.339	0.441	1.14776e-09	2	TIAM1
1.24294e-12	-0.645703	0.724	0.835	2.48588e-09	2	CD74
2.33217e-12	-0.346099	0.326	0.416	4.66434e-09	2	B4GALT1
2.77365e-12	-0.380387	0.364	0.669	5.54731e-09	2	APLP2
3.67718e-12	-0.266303	0.297	0.413	7.35436e-09	2	FHIT
4.16414e-12	-0.266538	0.547	0.845	8.32828e-09	2	GPR183
1.38709e-11	-0.486922	0.368	0.44	2.77419e-08	2	TRIB2
4.80056e-11	-0.553948	0.332	0.656	9.60113e-08	2	TNIK
4.88189e-11	-0.37047	0.315	0.429	9.76377e-08	2	SLAMF1
7.03865e-11	-0.459964	0.324	0.427	1.40773e-07	2	MX2
1.47046e-10	-0.25101	0.367	0.703	2.94092e-07	2	MYC
2.92871e-10	-0.371309	0.22	0.389	5.85742e-07	2	CTSB
3.00077e-10	-0.432566	0.291	0.623	6.00154e-07	2	HPGD
3.68085e-10	-0.648526	0.261	0.403	7.3617e-07	2	DPYD
9.24133e-10	-0.273828	0.663	0.927	1.84827e-06	2	MT2A
1.14809e-09	0.737139	0.714	0.918	2.29619e-06	2	IER5
1.24105e-09	-0.320616	0.36	0.453	2.4821e-06	2	PDE4B
1.35022e-09	-0.284911	0.254	0.4	2.70044e-06	2	HIF1A
4.36983e-09	-0.268414	0.399	0.689	8.73966e-06	2	YWHAH
4.49571e-09	-0.366186	0.484	0.75	8.99142e-06	2	GATA3
5.14215e-09	-0.406688	0.171	0.381	1.02843e-05	2	LYN
6.89787e-09	-0.332575	0.518	0.784	1.37957e-05	2	LIMS1
8.27505e-09	-0.622152	0.706	0.842	1.65501e-05	2	ANXA2
1.65849e-08	-0.250323	0.194	0.375	3.31698e-05	2	ERC1
2.25882e-08	-0.712394	0.435	0.67	4.51764e-05	2	STAT1
2.28865e-08	-0.295255	0.595	0.904	4.57731e-05	2	CORO1B
4.02449e-08	-0.353255	0.618	0.923	8.04898e-05	2	TXN
4.88181e-08	-0.32328	0.261	0.421	9.76363e-05	2	FCRL3
5.38808e-08	0.270369	0.769	0.914	0.000107762	2	RGS1
6.1905e-08	-0.251252	0.447	0.665	0.00012381	2	BACH1
9.30137e-08	-0.631698	0.67	0.868	0.000186027	2	IL7R
1.2468e-07	-0.594234	0.601	0.825	0.00024936	2	RORA
1.50611e-07	-0.347248	0.289	0.582	0.000301221	2	CUX1
2.01933e-07	-0.410854	0.689	0.911	0.000403865	2	LGALS1
5.47107e-07	-0.598121	0.453	0.678	0.00109421	2	SAMD9L
7.01009e-07	-0.336397	0.979	0.979	0.00140202	2	S100A4
7.71575e-07	-0.442378	0.3	0.579	0.00154315	2	MAST4
9.97759e-07	-0.431266	0.424	0.662	0.00199552	2	SYTL3
1.00521e-06	-0.265251	0.153	0.383	0.00201041	2	OAS3
1.56016e-06	-0.28658	0.192	0.487	0.00312032	2	KLRB1
1.67609e-06	-0.402364	0.368	0.613	0.00335217	2	PLSCR1
1.77922e-06	-0.296906	0.233	0.54	0.00355843	2	GRN
1.85583e-06	-0.514552	0.372	0.646	0.00371165	2	CSGALNACT1
2.40121e-06	-0.501231	0.676	0.84	0.00480242	2	ITGB2
3.40928e-06	-0.403158	0.449	0.539	0.00681856	2	PLCL1
3.69621e-06	-0.347234	0.29	0.589	0.00739242	2	TOX
4.22014e-06	0.459442	0.642	0.786	0.00844028	2	CITED2
5.05206e-06	-0.301008	0.49	0.544	0.0101041	2	LINC00861
6.33566e-06	-0.326379	0.969	0.999	0.0126713	2	VIM
7.8876e-06	-0.358042	0.658	0.615	0.0157752	2	MAL
9.3432e-06	-0.505429	0.703	0.764	0.0186864	2	SELL
1.01777e-05	-0.285208	0.257	0.43	0.0203555	2	PLEK
1.58957e-05	-0.507465	0.661	0.729	0.0317915	2	MCL1
2.07036e-05	-0.591391	0.591	0.726	0.0414073	2	GBP5
2.23633e-05	-0.323914	0.3	0.464	0.0447265	2	RPN1
3.19686e-05	-0.380236	0.268	0.452	0.0639372	2	JARID2
3.51923e-05	-0.491512	0.77	0.914	0.0703846	2	ARID5B
3.75625e-05	-0.265522	0.64	0.812	0.0751249	2	SPCS3
4.8043e-05	-0.477844	0.3	0.464	0.096086	2	FCHSD2
5.79161e-05	0.294965	0.643	0.937	0.115832	2	IFRD1
6.24439e-05	-0.484655	0.785	0.964	0.124888	2	S100A11
6.85983e-05	-0.925384	0.546	0.674	0.137197	2	XAF1
0.000174054	-0.594799	0.642	0.762	0.348108	2	BCL2
0.000180399	-0.391739	0.617	0.784	0.360797	2	ANXA5
0.000207613	-0.532931	0.316	0.47	0.415227	2	IFI44
0.000218206	-0.517232	0.984	0.997	0.436411	2	S100A6
0.000224029	-0.271441	0.466	0.702	0.448059	2	RAB11FIP1
0.000237702	-0.58025	0.644	0.767	0.475404	2	HMGB2
0.000258555	-0.34523	0.384	0.513	0.517109	2	IL6R
0.000288297	-0.363367	0.19	0.4	0.576594	2	UBE2J1
0.000312057	-0.585178	0.343	0.594	0.624114	2	OAS2
0.000329506	-0.317091	0.326	0.574	0.659012	2	ANKRD28
0.000457391	-0.314956	0.353	0.606	0.914783	2	TFRC
0.000489177	-0.461056	0.274	0.548	0.978353	2	SPATS2L
0.000632587	-0.342594	0.387	0.644	1	2	FKBP5
0.000740784	-0.480564	0.389	0.622	1	2	SYNE1
0.000873503	-0.374654	0.666	0.856	1	2	HLA-DPA1
0.00093346	-0.253502	0.432	0.577	1	2	AGFG1
0.00105115	-1.21824	0.146	0.398	1	2	HBA1
0.00124058	0.485653	0.647	0.932	1	2	GADD45B
0.00125215	-0.493877	0.435	0.522	1	2	CD5
0.00127105	-0.512322	0.401	0.498	1	2	FAM129A
0.00130333	-0.522111	0.484	0.654	1	2	PIM2
0.00131083	-0.464608	0.46	0.527	1	2	PIM1
0.00144043	-0.478285	0.601	0.753	1	2	TNFRSF1B
0.00197649	-0.368402	0.631	0.631	1	2	HSP90B1
0.0021458	-0.386928	0.482	0.686	1	2	ALOX5AP
0.00216385	0.286848	0.576	0.822	1	2	ZNF331
0.00221205	-0.312621	0.207	0.361	1	2	EDEM1
0.00329807	-0.300215	0.434	0.568	1	2	NFKBIZ
0.00331037	-0.44965	0.453	0.548	1	2	CAMK4
0.0033206	-0.432558	0.64	0.82	1	2	AQP3
0.00380988	-0.706059	0.337	0.58	1	2	EIF2AK2
0.00399639	-0.504505	0.45	0.526	1	2	IFITM1
0.00485675	-0.378773	0.242	0.463	1	2	SEL1L3
0.00539971	-0.777711	0.457	0.52	1	2	GPRIN3
0.00768594	-0.306975	0.287	0.474	1	2	IFIH1
0.00811465	-0.482965	0.811	0.959	1	2	ITGB1
0.00849285	-0.42653	0.432	0.541	1	2	NCOA3
0.00940651	-1.56128	0.252	0.443	1	2	HBA2
1.67073e-106	-1.31222	0.945	0.983	3.34146e-103	3	S100A4
1.44115e-87	-0.442813	0.738	0.852	2.8823e-84	3	FUT7
7.03154e-80	0.522913	0.905	0.722	1.40631e-76	3	C1orf162
1.65431e-71	-0.772339	0.9	0.891	3.30863e-68	3	LMNA
6.34912e-66	-0.841013	0.972	0.974	1.26982e-62	3	IL32
2.1814e-63	-1.44489	0.745	0.897	4.36279e-60	3	LGALS1
1.53925e-61	1.0344	0.955	0.825	3.07849e-58	3	IL7R
2.6619e-57	-1.20125	0.897	0.925	5.32379e-54	3	HLA-DPB1
2.89382e-53	-0.300241	0.571	0.786	5.78764e-50	3	ABHD5
7.76065e-52	-0.51409	0.779	0.805	1.55213e-48	3	CCR10
7.20175e-50	-0.381489	0.614	0.736	1.44035e-46	3	C15orf53
9.14936e-49	-1.46708	0.838	0.893	1.82987e-45	3	HLA-DRB1
3.04753e-43	-0.78663	0.74	0.83	6.09507e-40	3	C12orf75
4.35554e-39	0.373989	0.778	0.513	8.71109e-36	3	XBP1
8.8669e-37	-0.256192	0.862	0.86	1.77338e-33	3	CCR4
4.16747e-36	-0.487636	1	0.998	8.33493e-33	3	ACTB
8.8471e-36	-0.981394	0.841	0.816	1.76942e-32	3	CD74
1.82406e-35	-0.94707	0.695	0.844	3.64812e-32	3	PMAIP1
7.96361e-34	-0.87958	0.967	0.988	1.59272e-30	3	S100A10
1.49655e-32	-0.60477	0.997	0.999	2.99309e-29	3	FTH1
4.98678e-32	-0.26012	0.574	0.346	9.97355e-29	3	BCAS1
6.39404e-32	0.52239	0.612	0.371	1.27881e-28	3	FCRL3
1.2e-31	0.878719	0.647	0.399	2.4e-28	3	TCF7
4.18523e-30	-0.2906	0.522	0.715	8.37047e-27	3	CCDC141
9.53208e-30	-0.28581	0.867	0.87	1.90642e-26	3	TNFSF10
1.70789e-29	0.655484	0.721	0.626	3.41579e-26	3	AP3M2
1.96554e-29	-0.337726	0.888	0.911	3.93107e-26	3	LAT
3.76511e-29	-1.02075	0.824	0.823	7.53021e-26	3	ANXA2
1.00224e-27	-1.20893	0.85	0.826	2.00447e-24	3	HLA-DPA1
6.22064e-27	-0.528064	0.966	0.974	1.24413e-23	3	PPP1R15A
5.57916e-26	-0.25116	0.762	0.763	1.11583e-22	3	CD79B
6.57508e-26	-0.321516	0.567	0.338	1.31502e-22	3	ZEB2
8.50233e-26	-0.43937	0.803	0.9	1.70047e-22	3	IER5
2.56107e-24	0.386861	0.641	0.382	5.12215e-21	3	PDE3B
3.59722e-24	0.595339	0.803	0.685	7.19444e-21	3	INPP4B
9.00654e-24	-0.336219	0.647	0.773	1.80131e-20	3	IFIT1
9.39092e-24	-0.396044	0.798	0.825	1.87818e-20	3	CTSA
2.23277e-23	-0.463234	0.96	0.967	4.46553e-20	3	FOSB
4.89037e-23	0.307798	0.957	0.839	9.78075e-20	3	IGLC2
1.01228e-22	-0.705331	0.809	0.897	2.02456e-19	3	COTL1
4.12948e-22	-0.480779	0.766	0.862	8.25897e-19	3	VAMP5
1.27714e-21	-0.397843	0.916	0.941	2.55428e-18	3	ITGB1
2.70629e-21	-0.580002	0.991	0.996	5.41257e-18	3	S100A6
3.808e-21	-0.655909	0.729	0.756	7.61601e-18	3	HLA-DQB1
5.49932e-21	-1.00976	0.883	0.862	1.09986e-17	3	ISG15
6.84036e-21	0.360674	0.653	0.507	1.36807e-17	3	ACTN1
8.40313e-21	-0.362055	0.833	0.763	1.68063e-17	3	TNFRSF18
5.86055e-20	-0.650973	0.622	0.717	1.17211e-16	3	GBP5
7.61298e-20	0.328533	0.302	0.36	1.5226e-16	3	CHD7
1.64358e-19	-1.20739	0.85	0.833	3.28717e-16	3	HLA-DRA
2.39024e-19	-0.295487	0.36	0.233	4.78048e-16	3	VCAN
2.7166e-19	-0.46695	0.653	0.702	5.4332e-16	3	CD70
6.95221e-19	0.499933	0.74	0.653	1.39044e-15	3	ADTRP
3.27638e-18	-0.551068	0.907	0.951	6.55277e-15	3	CD2
3.76061e-18	0.538062	0.926	0.875	7.52121e-15	3	TRAT1
4.3937e-18	-0.325622	0.871	0.883	8.78739e-15	3	TUBA4A
6.65331e-18	-0.670975	0.96	0.984	1.33066e-14	3	DUSP1
1.1224e-17	-0.47034	0.984	0.992	2.24481e-14	3	GAPDH
1.16513e-17	-0.302711	0.859	0.787	2.33027e-14	3	TNFRSF4
1.38962e-17	-0.628967	0.941	0.965	2.77925e-14	3	ISG20
2.99696e-17	-0.374142	0.96	0.949	5.99392e-14	3	TRAC
3.2832e-17	-0.332984	0.684	0.713	6.56641e-14	3	PRF1
6.30073e-17	-0.404015	0.66	0.777	1.26015e-13	3	GNLY
6.79064e-17	-0.373206	0.434	0.555	1.35813e-13	3	HSPA1A
8.49502e-17	0.417062	0.562	0.322	1.699e-13	3	ABLIM1
9.12822e-17	-0.541506	0.774	0.739	1.82564e-13	3	HLA-DQA1
1.58579e-16	-0.561767	0.922	0.942	3.17157e-13	3	SRGN
1.8952e-16	0.418525	0.752	0.619	3.7904e-13	3	SOCS3
2.69041e-16	-0.530151	0.955	0.977	5.38081e-13	3	IER2
6.30346e-16	0.673274	0.793	0.738	1.26069e-12	3	TXK
9.10028e-16	-1.01605	0.845	0.81	1.82006e-12	3	LGALS3
1.29601e-15	0.32741	0.929	0.817	2.59203e-12	3	IGLC3
1.66177e-15	0.268983	0.943	0.958	3.32354e-12	3	MTRNR2L12
1.86255e-15	-0.597759	0.476	0.613	3.7251e-12	3	PHACTR2
6.16427e-15	-0.400067	0.805	0.889	1.23285e-11	3	TXN
7.93839e-15	-0.815366	0.841	0.909	1.58768e-11	3	LY6E
1.51081e-14	-0.263922	0.814	0.673	3.02162e-11	3	IFI44L
5.05391e-14	-0.250295	0.636	0.758	1.01078e-10	3	NKG7
5.35856e-14	-0.75655	0.941	0.938	1.07171e-10	3	S100A11
5.81536e-14	-0.282973	0.843	0.861	1.16307e-10	3	FERMT3
6.30839e-14	-0.311938	0.788	0.847	1.26168e-10	3	TALDO1
1.09056e-13	-0.343121	0.545	0.684	2.18111e-10	3	RAB11FIP1
3.59587e-13	0.434971	0.783	0.719	7.19174e-10	3	OXNAD1
4.40674e-13	-0.502237	0.976	0.964	8.81349e-10	3	ACTG1
6.20567e-13	-0.349511	0.502	0.566	1.24113e-09	3	OAS2
7.87551e-13	-0.304842	0.874	0.927	1.5751e-09	3	TSPO
2.68509e-12	-0.379808	0.581	0.679	5.37018e-09	3	HERC5
4.02576e-12	0.263395	0.691	0.516	8.05151e-09	3	LINC00861
1.00791e-11	-0.548297	0.657	0.757	2.01582e-08	3	PKM
2.37642e-11	0.398096	0.71	0.709	4.75283e-08	3	CITED4
3.71987e-11	-0.380027	0.678	0.804	7.43975e-08	3	NCK2
1.67834e-10	0.303197	0.776	0.667	3.35667e-07	3	LEF1
1.69947e-10	0.374853	0.805	0.737	3.39893e-07	3	BCL2
4.17072e-10	-0.480147	0.576	0.657	8.34145e-07	3	YWHAH
6.51553e-10	-0.445385	0.79	0.564	1.30311e-06	3	FANK1
7.92427e-10	0.26854	0.852	0.851	1.58485e-06	3	PIK3IP1
9.47682e-10	0.744488	0.541	0.406	1.89536e-06	3	PLAC8
1.23793e-09	-0.279546	0.631	0.744	2.47586e-06	3	TNFRSF1B
1.32895e-09	0.549196	0.653	0.608	2.65789e-06	3	CCR7
1.71948e-09	-0.319969	0.671	0.743	3.43896e-06	3	GZMA
1.77484e-09	-0.428352	0.703	0.528	3.54967e-06	3	LYZ
1.82021e-09	-0.301103	0.822	0.779	3.64042e-06	3	TYMP
1.87322e-09	0.357324	0.488	0.278	3.74645e-06	3	IGF1R
2.0059e-09	-0.356619	0.712	0.708	4.0118e-06	3	NCF4
2.00869e-09	-0.384237	0.776	0.864	4.01738e-06	3	DDIT4
2.1246e-09	-0.463745	0.791	0.812	4.24919e-06	3	SAMHD1
3.46761e-09	-0.353951	0.997	0.994	6.93522e-06	3	VIM
3.92571e-09	-0.438282	0.588	0.653	7.85142e-06	3	SAMD9L
5.17505e-09	-0.265939	0.498	0.588	1.03501e-05	3	PLSCR1
7.2121e-09	-0.51757	0.979	0.991	1.44242e-05	3	JUN
1.88434e-08	-0.410727	0.933	0.974	3.76868e-05	3	SUB1
2.22715e-08	-0.259421	0.472	0.54	4.45431e-05	3	STX11
2.27594e-08	0.444872	0.693	0.65	4.55187e-05	3	MYC
5.52977e-08	-0.384846	0.772	0.822	0.000110595	3	ITGB2
7.6302e-08	0.367446	0.638	0.537	0.000152604	3	NFKBIZ
9.43177e-08	-0.349168	0.69	0.753	0.000188635	3	LIMS1
1.03361e-07	0.27038	0.707	0.625	0.000206722	3	TSPYL2
1.70063e-07	-0.323405	0.305	0.378	0.000340127	3	UBE2J1
1.72017e-07	-0.483682	0.919	0.96	0.000344035	3	NEAT1
2.67673e-07	-0.544509	0.753	0.721	0.000535347	3	OAS1
4.02241e-07	-0.312355	0.89	0.879	0.000804482	3	ARL4C
1.02295e-06	-0.439621	0.96	0.962	0.0020459	3	SAT1
1.23101e-06	-0.289206	0.722	0.714	0.00246201	3	FRMD4B
1.39106e-06	-0.2728	0.979	0.986	0.00278213	3	CD3D
2.43643e-06	-0.44745	0.516	0.582	0.00487287	3	GBP2
5.07014e-06	-0.286211	0.679	0.757	0.0101403	3	DUT
8.34063e-06	-0.402163	0.619	0.639	0.0166813	3	STAT1
1.00541e-05	-0.263818	0.45	0.494	0.0201083	3	SMC6
1.12256e-05	-0.329981	0.448	0.517	0.0224512	3	CD5
1.27596e-05	-0.313729	0.538	0.393	0.0255192	3	S100A8
1.27602e-05	-0.378984	0.731	0.763	0.0255203	3	ATP2B1
2.23721e-05	-0.76746	0.688	0.653	0.0447442	3	ALOX5AP
2.57836e-05	-0.254773	0.414	0.484	0.0515672	3	SKAP2
3.16984e-05	-0.533171	0.809	0.754	0.0633967	3	CST7
3.62218e-05	-0.304059	0.797	0.755	0.0724435	3	AHNAK
4.98328e-05	-0.361496	0.872	0.938	0.0996655	3	SYNE2
5.02934e-05	-0.37297	0.762	0.797	0.100587	3	RORA
5.68079e-05	0.290668	0.681	0.606	0.113616	3	DPP4
8.01307e-05	-0.271818	0.46	0.372	0.160261	3	DPYD
9.13153e-05	-0.366031	0.86	0.852	0.182631	3	VMP1
0.00011087	0.67926	0.548	0.463	0.221739	3	SESN3
0.000118575	-0.354089	0.586	0.633	0.23715	3	SYTL3
0.000125535	-0.96225	0.634	0.586	0.25107	3	DUSP4
0.000135643	-0.397857	0.857	0.836	0.271287	3	HERPUD1
0.000136767	-0.384869	0.981	0.988	0.273534	3	FOS
0.000195503	-0.269305	0.993	0.993	0.391005	3	JUNB
0.000265462	-0.31627	0.857	0.862	0.530923	3	TRBC2
0.00028886	-0.252285	0.498	0.546	0.577721	3	PELI1
0.000474141	-0.255471	0.509	0.534	0.948282	3	RAB11A
0.000476595	-0.252695	0.778	0.772	0.953189	3	LAP3
0.000485184	-0.512473	0.791	0.757	0.970368	3	ANXA5
0.000864615	-0.273864	0.486	0.498	1	3	ARHGEF12
0.000866074	-0.434154	0.745	0.728	1	3	MX1
0.00110923	-0.41399	0.445	0.389	1	3	TRIB1
0.00112669	-0.623616	0.462	0.487	1	3	FAM129A
0.00162984	-0.478009	0.578	0.59	1	3	TPM4
0.00173638	-0.460541	0.55	0.569	1	3	SMC4
0.00188552	-0.465759	0.853	0.843	1	3	ZFP36
0.00340009	-0.368625	0.812	0.822	1	3	CSTB
0.00381852	-0.254231	0.643	0.648	1	3	PAG1
0.00385418	-0.514255	0.631	0.613	1	3	FOXP3
0.00442926	-0.292568	0.479	0.408	1	3	RTN3
0.0049929	-0.312961	0.733	0.592	1	3	HLA-DMA
0.00508319	-0.294769	0.466	0.372	1	3	ARHGAP26
0.00599279	-0.353754	0.953	0.943	1	3	CD27
0.00664495	-0.318041	0.822	0.865	1	3	CORO1B
0.00854517	-0.288937	0.478	0.48	1	3	DPYSL2
0.00916628	-0.368238	0.829	0.716	1	3	MYADM
1.13676e-183	1.76947	0.942	0.743	2.27353e-180	4	IFIT1
3.73905e-148	2.67986	0.995	0.853	7.47811e-145	4	ISG15
3.67406e-127	0.9014	0.906	0.823	7.34812e-124	4	USP18
6.55361e-120	1.17643	0.899	0.55	1.31072e-116	4	PLSCR1
3.7019e-117	1.91738	0.913	0.521	7.4038e-114	4	IFI6
2.21454e-112	0.30647	0.87	0.733	4.42907e-109	4	IGHA2
2.57089e-110	2.04225	0.897	0.715	5.14179e-107	4	MX1
2.11475e-109	1.81459	0.998	0.893	4.22951e-106	4	LY6E
1.42014e-99	0.32352	0.839	0.493	2.84027e-96	4	BRCA2
2.58128e-96	0.66376	0.938	0.765	5.16256e-93	4	IGHA1
2.6211e-93	1.47096	0.904	0.633	5.24219e-90	4	XAF1
2.4771e-92	1.92664	0.82	0.671	4.95421e-89	4	IFI27
4.25067e-90	1.45954	0.904	0.481	8.50134e-87	4	IFITM1
8.81852e-90	2.33345	0.832	0.677	1.7637e-86	4	IFI44L
8.81011e-89	1.54278	0.901	0.578	1.76202e-85	4	EPSTI1
1.49499e-88	1.16431	0.841	0.647	2.98999e-85	4	OASL
5.2226e-85	0.793528	0.986	0.87	1.04452e-81	4	IGKC
5.99597e-79	1.02568	0.832	0.75	1.19919e-75	4	CMPK2
4.3522e-74	2.15388	0.808	0.682	8.7044e-71	4	IFIT3
1.77306e-73	1.47736	0.837	0.52	3.54611e-70	4	EIF2AK2
1.42217e-71	1.38584	0.901	0.802	2.84434e-68	4	IRF7
7.72644e-67	1.48044	0.839	0.653	1.54529e-63	4	HERC5
2.22055e-64	0.361322	0.921	0.779	4.4411e-61	4	IGHM
3.08178e-62	0.990625	0.913	0.76	6.16356e-59	4	LAP3
1.23267e-49	0.505646	0.945	0.844	2.46533e-46	4	IGLC2
5.9096e-47	1.00648	0.827	0.62	1.18192e-43	4	STAT1
9.59786e-42	1.02587	0.772	0.54	1.91957e-38	4	OAS2
1.73573e-41	0.869036	0.805	0.742	3.47146e-38	4	IFI35
1.36364e-40	1.45551	0.7	0.387	2.72727e-37	4	MX2
9.35958e-39	0.393738	0.911	0.64	1.87192e-35	4	SAMSN1
1.30683e-37	1.27626	0.678	0.322	2.61366e-34	4	PARP9
1.46605e-37	0.330062	0.817	0.642	2.93211e-34	4	CASP3
3.06775e-35	0.270228	0.683	0.436	6.1355e-32	4	GRINA
1.0356e-34	0.762572	0.849	0.779	2.07121e-31	4	TYMP
6.07576e-34	1.08867	0.75	0.637	1.21515e-30	4	SAMD9L
1.88049e-33	0.254	0.233	0.427	3.76098e-30	4	WARS
5.37476e-33	0.817626	0.933	0.885	1.07495e-29	4	MT2A
1.12386e-31	-0.304435	0.822	0.896	2.24771e-28	4	ARL4A
3.38298e-31	0.777442	0.983	0.961	6.76595e-28	4	ISG20
1.21074e-29	0.452756	0.983	0.954	2.42147e-26	4	MTRNR2L12
6.53983e-29	-0.355602	0.575	0.757	1.30797e-25	4	C1orf162
1.51549e-25	0.25689	0.56	0.326	3.03099e-22	4	LTA4H
3.17489e-25	0.286743	0.832	0.755	6.34977e-22	4	H2AFJ
3.32896e-24	0.447188	0.829	0.661	6.65792e-21	4	CASP1
1.57485e-22	0.445408	0.81	0.662	3.1497e-19	4	GPR155
7.11604e-22	0.727325	0.909	0.867	1.42321e-18	4	TNFSF10
3.38901e-21	0.397955	0.887	0.813	6.77802e-18	4	HIST1H1D
2.82342e-20	0.722447	0.921	0.884	5.64685e-17	4	HLA-DRB1
4.39908e-20	0.561747	0.546	0.368	8.79815e-17	4	ARHGAP26
1.02535e-19	0.250285	0.918	0.822	2.05069e-16	4	IGLC3
3.9396e-18	0.485715	0.784	0.59	7.87921e-15	4	PYHIN1
1.00327e-17	-0.312107	0.421	0.568	2.00653e-14	4	CTSW
1.46057e-17	0.422012	0.909	0.871	2.92114e-14	4	MTRNR2L8
2.34494e-17	0.299955	0.627	0.476	4.68988e-14	4	ENDOD1
2.93094e-17	0.443514	0.978	0.945	5.86188e-14	4	CD247
4.96604e-17	0.300497	0.762	0.624	9.93208e-14	4	CLCN3
1.02302e-16	-0.309023	0.505	0.716	2.04604e-13	4	INPP4B
1.24849e-16	1.26876	0.618	0.617	2.49697e-13	4	RSAD2
1.32941e-16	0.30548	0.962	0.899	2.65882e-13	4	RAP1B
1.84533e-16	0.514761	0.918	0.741	3.69065e-13	4	SELL
4.25305e-16	-0.268252	0.514	0.64	8.5061e-13	4	CRIP2
5.60546e-16	0.317361	0.522	0.324	1.12109e-12	4	IFITM3
1.16681e-15	0.54545	0.834	0.862	2.33362e-12	4	CCR4
1.9077e-15	0.346447	0.93	0.89	3.81541e-12	4	ICAM2
3.55279e-15	0.301805	0.245	0.291	7.10557e-12	4	LAMP3
4.18874e-15	1.10616	0.606	0.434	8.37749e-12	4	IFI44
2.12698e-14	0.562715	0.791	0.636	4.25395e-11	4	IFITM2
2.76554e-13	0.844642	0.668	0.578	5.53107e-10	4	GBP1
4.03988e-13	0.442492	0.808	0.644	8.07977e-10	4	ALOX5AP
1.45092e-12	0.633451	0.606	0.434	2.90184e-09	4	IFIH1
3.2874e-12	1.15907	0.671	0.73	6.57481e-09	4	OAS1
5.75851e-12	0.792209	0.644	0.53	1.1517e-08	4	PARP14
6.34842e-12	0.326481	0.608	0.439	1.26968e-08	4	NCOA4
1.09052e-11	1.13022	0.599	0.501	2.18104e-08	4	SPATS2L
1.90114e-11	0.693969	0.623	0.486	3.80228e-08	4	NT5C3A
2.04206e-11	-0.271826	0.719	0.753	4.08411e-08	4	AIF1
3.92627e-11	0.503466	0.712	0.692	7.85254e-08	4	CCDC141
7.82651e-11	0.742106	0.553	0.428	1.5653e-07	4	IFIT2
9.37418e-11	0.322849	0.868	0.834	1.87484e-07	4	HIST1H1E
1.44062e-10	0.358793	0.99	0.942	2.88123e-07	4	CD2
2.2093e-10	0.385575	0.75	0.564	4.41859e-07	4	TLN1
2.38871e-10	0.433648	0.745	0.601	4.77743e-07	4	RTKN2
3.82122e-10	0.365473	0.673	0.541	7.64244e-07	4	F5
6.41465e-10	0.483572	0.712	0.558	1.28293e-06	4	PRDM1
1.01731e-09	0.410516	0.779	0.7	2.03461e-06	4	GBP5
1.31835e-09	0.298048	0.827	0.794	2.6367e-06	4	CXCR3
2.75822e-09	-0.387244	0.892	0.898	5.51644e-06	4	ANXA1
6.75338e-09	0.39447	0.442	0.341	1.35068e-05	4	ERC1
9.59079e-09	-0.384885	0.918	0.969	1.91816e-05	4	ACTG1
2.30514e-08	0.680621	0.543	0.31	4.61027e-05	4	LGALS9
2.51921e-08	0.406927	0.548	0.431	5.03842e-05	4	FCHSD2
3.8636e-08	0.254355	0.986	0.973	7.7272e-05	4	IL32
1.51377e-07	0.330963	0.721	0.612	0.000302754	4	CTSS
1.69066e-07	0.259828	0.776	0.617	0.000338132	4	PIM2
2.04883e-07	-0.31936	0.995	0.997	0.000409766	4	FTL
8.80137e-07	-0.299151	0.897	0.913	0.00176027	4	HIST1H4C
1.03818e-06	-0.26434	0.704	0.709	0.00207635	4	CITED4
1.08593e-06	0.574474	0.447	0.298	0.00217186	4	LGALS3BP
1.75879e-06	0.31318	0.522	0.406	0.00351757	4	OTOF
1.86714e-06	0.66296	0.642	0.632	0.00373429	4	ZBP1
2.69038e-06	-0.324952	0.964	0.988	0.00538076	4	LTB
4.34378e-06	0.290795	0.858	0.784	0.00868756	4	NCK2
9.87325e-06	0.278405	0.918	0.891	0.0197465	4	ARID5B
1.97282e-05	0.365087	0.702	0.631	0.0394564	4	POU2F2
2.43687e-05	0.275637	0.976	0.969	0.0487375	4	SUB1
2.56696e-05	0.322912	0.815	0.744	0.0513391	4	HMGB2
3.29811e-05	0.330113	0.627	0.579	0.0659622	4	CTLA4
6.64815e-05	0.316297	0.788	0.73	0.132963	4	TIGIT
6.96364e-05	0.261335	0.704	0.609	0.139273	4	BIRC3
8.35453e-05	0.420256	0.812	0.83	0.167091	4	HLA-DPA1
9.05899e-05	0.311958	0.969	0.94	0.18118	4	KLF6
9.62916e-05	0.266192	0.618	0.54	0.192583	4	TOX
0.000117002	0.390558	0.55	0.471	0.234004	4	LYST
0.000131818	0.277984	0.738	0.693	0.263637	4	TTN
0.00014006	0.263153	0.637	0.585	0.280119	4	IKZF2
0.000189506	0.289666	0.925	0.867	0.379012	4	H1FX
0.00020321	-0.450736	0.87	0.876	0.40642	4	DNAJB1
0.00024927	0.311862	0.88	0.857	0.49854	4	FERMT3
0.00032894	-0.335903	0.856	0.947	0.657881	4	SRGN
0.00074705	0.350197	0.707	0.696	1	4	CD70
0.00114603	0.283398	0.613	0.589	1	4	FUT8
0.00132093	0.26219	0.531	0.406	1	4	HBA2
0.00206746	-0.26276	0.481	0.541	1	4	LINC00861
0.00232417	-0.26577	0.863	0.86	1	4	CORO1B
0.0039233	-0.492455	0.392	0.449	1	4	KLRB1
0.00737015	0.767731	0.471	0.34	1	4	OAS3
0.00923271	0.409101	0.502	0.496	1	4	MTRNR2L1
0.00938474	0.257456	0.793	0.767	1	4	CD6
1.07833e-35	3.76393	0.933	0.669	2.15666e-32	5	CCL5
3.34292e-30	3.04712	0.947	0.741	6.68584e-27	5	NKG7
3.35835e-21	2.17783	0.867	0.707	6.7167e-18	5	GZMK
5.56956e-21	1.63539	0.987	0.757	1.11391e-17	5	CST7
3.16706e-17	2.15725	0.84	0.733	6.33412e-14	5	GZMA
3.44133e-17	0.84894	0.947	0.782	6.88265e-14	5	GZMM
1.87547e-15	1.25316	0.973	0.897	3.75094e-12	5	ANXA1
1.91293e-15	1.76081	0.653	0.247	3.82586e-12	5	CD8A
9.80461e-15	2.21017	0.853	0.67	1.96092e-11	5	FGFBP2
6.54609e-14	3.43861	0.88	0.763	1.30922e-10	5	GNLY
1.60996e-13	1.19685	0.84	0.648	3.21992e-10	5	LYAR
3.71206e-13	1.86756	0.8	0.553	7.42412e-10	5	CTSW
5.05786e-13	1.50224	0.733	0.523	1.01157e-09	5	KLRD1
5.54948e-13	0.830875	0.8	0.543	1.1099e-09	5	KLRG1
4.35759e-12	1.00065	0.853	0.814	8.71517e-09	5	CCL4
5.46258e-12	1.6213	0.76	0.552	1.09252e-08	5	GZMB
9.09702e-11	1.17774	0.76	0.563	1.8194e-07	5	CD8B
9.73735e-11	0.348335	0.84	0.821	1.94747e-07	5	IFNG
2.69653e-10	0.57035	0.787	0.657	5.39306e-07	5	CRTAM
5.42608e-10	2.06459	0.773	0.67	1.08522e-06	5	GZMH
1.30384e-09	1.2065	0.787	0.63	2.60769e-06	5	ID2
3.54762e-08	0.400368	0.733	0.626	7.09525e-05	5	CLIC3
7.99185e-08	1.01271	0.92	0.886	0.000159837	5	DUSP2
1.41368e-07	0.763923	0.653	0.359	0.000282737	5	ZEB2
5.69024e-07	0.301852	0.613	0.347	0.00113805	5	KIR3DL2
1.39709e-06	1.46347	0.64	0.402	0.00279419	5	PLEK
1.4771e-06	0.998102	0.6	0.369	0.0029542	5	CX3CR1
2.25871e-06	0.685074	0.893	0.816	0.00451741	5	ITGB2
4.38222e-06	0.299952	0.893	0.819	0.00876443	5	C12orf75
4.44962e-06	0.646434	0.84	0.789	0.00889923	5	CMC1
5.03953e-06	0.284649	0.533	0.254	0.0100791	5	TNFSF9
7.0111e-06	0.661489	0.573	0.333	0.0140222	5	FCRL6
1.32021e-05	0.528819	0.933	0.827	0.0264041	5	HLA-DPA1
1.38875e-05	0.382689	0.8	0.71	0.027775	5	MIDN
1.52989e-05	0.388108	0.587	0.309	0.0305978	5	BHLHE40
2.14396e-05	0.345221	0.827	0.611	0.0428791	5	ICOS
2.20814e-05	0.629619	0.933	0.863	0.0441628	5	ISG15
3.0406e-05	0.354001	0.68	0.481	0.060812	5	STXBP2
3.04845e-05	0.867356	0.6	0.434	0.060969	5	HOPX
4.71825e-05	0.30585	0.693	0.479	0.0943649	5	NPC2
7.99521e-05	0.598577	0.947	0.921	0.159904	5	HLA-DPB1
0.0001077	0.471653	0.613	0.38	0.215399	5	ATP13A3
0.000129441	0.933184	0.72	0.587	0.258882	5	SYNE1
0.000132625	0.268593	0.813	0.756	0.26525	5	FKBP11
0.00016188	0.874869	0.573	0.372	0.32376	5	S1PR5
0.000289154	0.828119	0.613	0.543	0.578309	5	TRGC2
0.000301322	0.397632	0.44	0.628	0.602644	5	TXNL4B
0.000312279	0.643566	0.947	0.903	0.624558	5	RAP1B
0.000351582	0.34546	0.693	0.48	0.703164	5	NAAA
0.000354812	0.441669	0.933	0.879	0.709624	5	ARL4C
0.00045097	0.525901	0.787	0.632	0.90194	5	TSPYL2
0.000526831	0.854768	0.627	0.576	1	5	SPON2
0.000618168	0.976703	0.733	0.65	1	5	SAMD3
0.000636323	0.347059	0.413	0.244	1	5	GAS7
0.000649385	0.278343	0.613	0.442	1	5	KLRB1
0.000710951	0.399764	0.28	0.392	1	5	SETBP1
0.00071747	-0.364657	0.347	0.529	1	5	PLCL1
0.000845532	0.492779	0.72	0.606	1	5	HLA-DMA
0.000878603	-0.367842	0.387	0.566	1	5	CD59
0.00103409	0.664736	0.867	0.836	1	5	HIST1H1E
0.0013886	0.43627	0.933	0.901	1	5	LY6E
0.00155756	0.542408	0.747	0.629	1	5	HSP90B1
0.00164272	-0.554535	0.387	0.536	1	5	CD4
0.00190562	0.648312	0.587	0.507	1	5	THEMIS
0.00206249	0.424654	0.88	0.767	1	5	CD6
0.00286182	0.337232	0.827	0.802	1	5	GPR183
0.00305701	0.58494	0.853	0.792	1	5	RORA
0.00343138	1.29915	0.72	0.709	1	5	PRF1
0.00370858	0.444232	0.387	0.595	1	5	F2R
0.00373404	0.374856	0.707	0.604	1	5	PYHIN1
0.00389375	0.531119	0.627	0.395	1	5	RUNX3
0.00390422	0.260877	0.667	0.538	1	5	EMILIN2
0.00403062	0.518955	0.693	0.683	1	5	IFI27
0.00433129	-0.343871	0.293	0.333	1	5	TSPAN18
0.00447141	0.311832	0.907	0.874	1	5	MTRNR2L8
0.00462794	0.370544	0.973	0.967	1	5	CD69
0.00485798	0.35795	0.893	0.851	1	5	VAMP5
0.00530752	0.585118	0.613	0.557	1	5	MATK
0.00532766	0.380207	0.88	0.893	1	5	HSPA5
0.00586432	0.258684	0.6	0.431	1	5	2022-09-11
0.00595417	0.312419	0.733	0.608	1	5	FCER1G
0.00818203	-0.281255	0.707	0.784	1	5	C20orf27
0.008274	-0.349116	0.773	0.83	1	5	IGLC3
0.00905796	0.583971	0.627	0.547	1	5	CDC42EP3
